# Signal triangulation coordinates cell fate decisions in the developing jaw

**DOI:** 10.64898/2026.04.07.716963

**Authors:** Eric Paulissen, Muniza Junaid, Lyla Brugger, Hung-Jhen Chen, J. Gage Crump

**Affiliations:** Eli and Edythe Broad Center for Regenerative Medicine and Stem Cell Research, Department of Stem Cell Biology and Regenerative Medicine, Keck School of Medicine, University of Southern California, Los Angeles, CA 90033, USA

## Abstract

Development of the vertebrate lower jaw depends on spatially precise cell fate decisions by cranial neural crest-derived cells (CNCCs) of the mandibular arch. From closer to the mouth (oral) to farther away (aboral), CNCCs adopt bone, cartilage, tendon, and stromal fates to shape the jaw skeleton and ensure proper connectivity to the musculature. How signaling pathways impact downstream transcriptional programs to generate distinct cell fates along the oral-aboral axis remains incompletely understood. Using photoconversion-based lineage tracing of CNCCs in zebrafish, we show that oral cells contribute to the lower jaw skeleton and aboral cells primarily to tendon, ligament, and stromal tissues. During embryogenesis, the oral domain is partitioned into lateral *pitx1*+ and medial *foxf1*+ subdomains distinct from an aboral *nr5a2*+, *gsc*+ domain. Using pharmacological inhibition and transgenic misexpression, we find that Bmp signaling establishes aboral *nr5a2* and *gsc* expression, Fgf signaling oral-lateral *pitx1* expression, and Hedgehog signaling oral-medial *foxf1* expression. Analysis of mutants for *pitx1*, *nr5a2*, and *gsc* reveal that their oral-aboral expression domains are established independently of each other. We also identify enhancers regulating oral-aboral expression of *pitx1* and *nr5a2*, with mutagenesis showing roles for Fgf-dependent ETS motifs in oral *pitx1* and Bmp-dependent E-box motifs in aboral *nr5a2* enhancer activity, consistent with dependence of *nr5a2* expression on the Bmp-dependent E-box factor Hand2. These findings reveal how triangulation of three major signaling pathways converge on distinct gene regulatory modules to establish distinct oral-aboral cell fate decisions in the developing jaw.
