## Supplementary material for "Signal triangulation coordinates cell fate decisions in the developing jaw": Key Resource Table 1

### Sheet: Example
Key Resources Table
Reagent type (species) or resource	Designation	Source or reference	Identifiers	Additional information and Sequences
genetic reagent (danio rerio)	Tg(sox10:EGFP-CAAX)el375	(Askary et al., 2015)	ZDB-TGCONSTRCT-160204-7
genetic reagent (danio rerio)	Tg(sox10:DsRed)el10	(Das et al., 2012)	ZDB-ALT-120523-6
genetic reagent (danio rerio)	Tg(nr5a2:GFP-CAAX)el874	(Chen et al., 2023)	ZDB-ALT-240514-18
genetic reagent (danio rerio)	Tg(scxa:mCherry) fb301	(McGurk et al., 2017)	ZDB-ALT-180712-2
genetic reagent (danio rerio)	Tg(sox10:kikGR)el2	(Balczerski et al., 2012)	ZDB-TGCONSTRCT-111102-3
genetic reagent (danio rerio)	Tg(+16pitx1_p1-Mmu.E1b:nlsEOS,cryaa:Cerulean)el1056	This Study
genetic reagent (danio rerio)	Tg(+16pitx1_p1noets-Mmu.E1b:nlsEOS,cryaa:Cerulean)el1057	This Study
genetic reagent (danio rerio)	Tg(-111nr5a2-Mmu.E1b:GFP,cryaa:Cerulean)el880	This Study
genetic reagent (danio rerio)	Tg(-111nr5a2noebox-Mmu.E1b:GFP,cryaa:Cerulean)el1054	This Study
genetic reagent (danio rerio)	Tg(-111nr5a2nosmad-Mmu.E1b:GFP,cryaa:Cerulean)el1055	This Study
genetic reagent (danio rerio)	Tg(-1.5hsp70l:Gal4)kca4	(Scheer et al., 2011)	ZDB-GENO-070209-168
genetic reagent (danio rerio)	Tg(UAS:Bmp4,myl7:EGFP)el49	(Zuniga et al., 2011)	ZDB-TGCONSTRCT-120215-5
genetic reagent (danio rerio)	Tg(GBS-ptch2:EGFP)umz23tg	(Shen et al., 2013)	ZDB-TGCONSTRCT-121112-1
genetic reagent (danio rerio)	Tg(dusp6:d2EGFP)pt6tg	(Molina et al., 2007)	ZDB-ALT-071017-3
genetic reagent (danio rerio)	pitx1el1058	(This Study)
genetic reagent (danio rerio)	gscx59	(Kantarci et al., 2016)	ZDB-ALT-170119-3
genetic reagent (danio rerio)	mozb719	(Miller et al., 2004)	ZDB-ALT-040601-2
genetic reagent (danio rerio)	edn1tf216b	(Miller et al., 2000)	ZDB-ALT-980203-1332
antibody	Anti-GFP, chicken polyclonal	Abcam	ab13970
antibody	Goat anti-Chicken Secondary Antibody, Alexa Fluor™ 488	Thermo Fisher	A-11039
recombinant RNA reagent	HCR™ Probe (v3.0) nr5a2	Molecular Instruments		targets nr5a2 mRNA for use with amplifier B2
recombinant RNA reagent	HCR™ Probe (v3.0) pitx1	Molecular Instruments		targets pitx1 mRNA for use with amplifier B1
recombinant RNA reagent	HCR™ Probe (v3.0) gsc	Molecular Instruments		targets gsc mRNA for use with amplifier B3
recombinant RNA reagent	HCR™ Probe (v3.0) dlx2a	Molecular Instruments		targets dlx2a mRNA for use with amplifier B4
recombinant RNA reagent	HCR™ Probe (v3.0) hand2	Molecular Instruments		targets hand2 mRNA for use with amplifier B3
recombinant RNA reagent	HCR™ Probe (v3.0) foxf1	Molecular Instruments		targets foxf1 mRNA for use with amplifier B3
recombinant RNA reagent	HCR™ Amplifier (v3.0): B1-488	Molecular Instruments
recombinant RNA reagent	HCR™ Amplifier (v3.0): B2-546	Molecular Instruments
recombinant RNA reagent	HCR™ Amplifier (v3.0): B3-594	Molecular Instruments
recombinant RNA reagent	HCR™ Amplifier (v3.0): B4-647	Molecular Instruments
recombinant RNA reagent	HCR™ Amplifier (v3.0): B3-647	Molecular Instruments
recombinant RNA reagent	Alt-R™ Pitx1 deletion crRNA 1	Integrated DNA Technologies		Target sequence-GGGACTGACACGGGTTGGAG
recombinant RNA reagent	Alt-R™ Pitx1 deletion crRNA 2	Integrated DNA Technologies		Target sequence- AGTTACCTGCCCCAGTTTAG
recombinant RNA reagent	Alt-R™ CRISPR-Cas9 tracrRNA, 5 nmol TracrRNA	Integrated DNA Technologies	1072532
recombinant DNA reagent	gBlocks™ Gene Fragment -111nr5a2	Integrated DNA Technologies		GTATAGAAAAGTTGCCCGGGAATTTTGTGGAAGAAACAGCTCTGAAGAACTCTTCTGATAAACAGCTGTTCGTACACAGCAGAAATAGTTGATGTCAAACAGCCAGTTATTTAGTCTGCCAGCCGATCCTTAGAGACCCTTCAGTTCCTCTACAACACAGCAGCGGCTTGATATCAGACACCGAAGCGAACATGACACAAAAAGAGGGCCAGATCAGACCGGGATCCCATCAAAGAGAGCGTGGAGGAGCTCCGGGGGGAGCCGTAGTGTTCATCTGTTTCAGTCTGCATCAGAGAGGAGGGCTGCTTTCTGTCACCTGCGGAGAGAAGAAGCAGGCAGAGCCGTCAAGCTGTCATTGACCTGTGGCAAAACTGTGGTGCTGCCGCCGCCGCTGCTGTT…
recombinant DNA reagent	gBlocks™ Gene Fragment -111nr5a2noEBOX	Integrated DNA Technologies		GTATAGAAAAGTTGCCCGGGAATTTTGTGGAAGAAACAGCTCTGAAGAACTCTTCTGATAAAAAGCTTTTCGTACACAGCAGAAATAGTTGATGTCAAACAGCCAGTTATTTAGTCTGCCAGCCGATCCTTAGAGACCCTTCAGTTCCTCTACAACACAGCAGCGGCTTGATATCAGACACCGAAGCGAACATGACACAAAAAGAGGGCCAGATCAGACCGGGATCCCATCAAAGAGAGCGTGGAGGAGCTCCGGGGGGAGCCGTAGTGTTAATCTTTTTCAGTCTGCATCAGAGAGGAGGGCTGCTTTCTGTAACCTTCGGAGAGAAGAAGCAGGCAGAGCCGTCAAGCTGTCATTGACCTGTGGCAAAACTGTGGTGCTGCCGCCGCCGCTGCTGTT…
recombinant DNA reagent	gBlocks™ Gene Fragment -111nr5a2noSMAD	Integrated DNA Technologies		GATAGAAAAGTTGCCCGGGAATTTTGTGGAAGAAACAGCTCTGAAGAACTCTTCTGATAAACAGCTGTTCGTACACAGCAGAAATAGTTGATGTCAAACAGCCAGTTATTTAGTCTGCCAGCCGATCCTTAGAGACCCTTCAGTTCCTCTACAACACAGCAGCGGCTTGATATCAGACACCGAAGCGAACATGACACAAAAAGAGGGCCAGATCAGACCGGGATCCCATCAAAGAGAGCGTGGAGGAGCTCCGGGGGGAGCCGTAGTGTTCATCTGTTTCAGTCTGCATCAGAGAGGAGGGCTGCTTTCTGTCACCTGAAAAAAAAAgAAAAAAAAGAAACCGTCAAGCTGTCATTGACCTGTGGCAAAACTGTGGTGCTGCCGCCGCCGCTGCTGTTG…
recombinant DNA reagent	gBlocks™ Gene Fragment +16pitx1	Integrated DNA Technologies		ATAGAAAAGTTGCCCGGGAAGAGCAGCAGAGCAATTTCCCCACGCAATCTCATTAAGCCTTTAAATACTTCCTCCGCTAATTACAGCAACTGAGCCGCCATTGTGCAGAGAGCAGAATAACCCTGTGTTTGCTTTAAATCAGGCTGTTCTGCTGCCCATTGGTGGATTTCTGCTCGTCTGTCATTATTGTGCAGTGTGTTTCACCTCACGTCTAGAAAATGCTTATAGATGTAAGAATGTGTAGATATTTGAGCTAGAAACACGACACAAACTCACAGTGATGAAAGCAGAATAATTCATTCATTCATTCATTTTCTTGTCGTCTTAGAGCCTTTATTACTCCAGGGTCGCCACAGTGGAATGAACCACCAACTTATCCAGCAAGTTTTTACGCAGCAG…
recombinant DNA reagent	gBlocks™ Gene Fragment +16pitx1noETS	Integrated DNA Technologies		ATAGAAAAGTTGCCCGGGAAGAGCAGCAGAGCAATAAGGCCACGCAATCTCAATTAAGCCTTTAAATAGAAGCTCCGCTAATTACAGCAACTGAGCCGCCATTGTGCAGAGAGCAGAATAACCCTGTGTTTGCTTTAAATCAGGCTGTTCTGCTGCCCATTGGTGGATTTCTGCTCGTCTGTCATTATTGTGCAGTGTGTTTCACCTCACGTCTAGAAAATGCTTATAGATGTAAGAATGTGTAGATATTTGAGCTAGAAACACGACACAAACTCACAGTGATGAAAGCAGAATAATTCATTCATTCATTCATTTTCTTGTCGTCTTAGAGCCTTTATTACTCCAGGGTCGCCACAGTGGAATGAACCACCAACTTATCCAGCAAGTTTTTACGCAGCA…
recombinant DNA reagent	gscx59 genotyping primer forward	Integrated DNA Technologies		ACAAACGAGTCTCTGAATCTGT
recombinant DNA reagent	gscx59 genotyping primer reverse	Integrated DNA Technologies		GAATACACGGACACTGTTGCG
recombinant DNA reagent	edn1tf216b genotyping primer	Integrated DNA Technologies		AGCGCGACAAATTCAATCAT
recombinant DNA reagent	edn1tf216b genotyping primer	Integrated DNA Technologies		CAAAAGTAGACGCACTCGTTA
recombinant DNA reagent	pitx1el1058 genotyping primer	Integrated DNA Technologies		GCTCGCAGAGATATTGGCAGAC
recombinant DNA reagent	pitx1el1058 genotyping primer	Integrated DNA Technologies		TTCCTATAATCATATATGGAAAGGCGAAACGAA
recombinant DNA reagent	mozb719 genotyping primer	Integrated DNA Technologies		TGATCACCCGTTAATGTTCTTG
recombinant DNA reagent	mozb719 genotyping primer	Integrated DNA Technologies		CCCATGAAAAAGGTAAGAGTGAA
recombinant DNA reagent	hand2c99 genotyping primer	Integrated DNA Technologies		GGGAGAGGAGGAACGTAAAGAGGT
recombinant DNA reagent	hand2c99 genotyping primer	Integrated DNA Technologies		TGCAAACGGAAGAGGATGGTCCAGAGCTTTG
