## Supplementary material for "Signal triangulation coordinates cell fate decisions in the developing jaw": Table 1

Enriched Term	Z-score
cdh6	5.917
mkxa	5.122
dlx4a	3.768
msx1b	3.132
nr5a2	2.941
nr2f1b	2.873
nkx3.2	2.455
sema3fa	2.419
nr2f1a	2.15
dlx2a	2.107
fkbp1aa	2.083
pcdh19	2.072
hnrnpaba	2.045
h3f3d	1.95
h2afvb	1.945
pth4	1.929
cxcl12b	1.845
pbx3b	1.84
marcksb	1.76
hmga1a	1.652
ptmab	1.648
hmgn6	1.648
gsc	1.639
hmgb3a	1.633
hp1bp3	1.581
h3f3b.1	1.58
alyref	1.565
fstb	1.522
hmgn2	1.5
